# Quorum sensing dependent repression of the *Staphylococcus aureus* transcription termination factor Rho is necessary for pathogenicity

**DOI:** 10.1101/2025.07.24.666493

**Authors:** Laura Barrientos, Marion Blum, Florence Couzon, François Vandenesch, Karen Moreau, Pascale Romby, Isabelle Caldelari

## Abstract

In *Staphylococcus aureus*, the transcription termination Rho factor has been identified as an attenuator of virulence, highlighting this universal protein as a new player in *S. aureus* pathophysiology. Moreover, Rho is required for the repression of “pervasive” transcription, which results from transcription at cryptic promoters or from transcriptional readthrough. In our study, we demonstrated that the *rho* transcript is specifically repressed by the quorum sensing-dependent RNAIII during the stationary phase of growth, allowing exotoxins to be activated at this stage. Rho-dependent RNA targets were identified using RIP-seq and differential transcriptomic analyses, revealing that several of these targets are involved in adhesion, dissemination, and the host responses. Our data provide a molecular explanation for the functions of this well-conserved termination factor, which have evolved in this human pathogen.
