## Supplementary material for "Quorum sensing dependent repression of the *Staphylococcus aureus* transcription termination factor Rho is necessary for pathogenicity": Tables

### Sheet: Table S4
Table S4: Bacterial strains used in the study
Strains	Characteristics	Reference
Escherichia coli
TOP10	F- mcrA Δ(mrr-hsdRMS-mcrBC) φ80lacZΔM15 ΔlacX74 recA1 araD139 Δ(ara-leu)7697 galU galK rpsL endA1 nupG P3: KanR AmpR (am) TetR (am)	Invitrogen
IM08B	SA08BΩPN25-hsdS (CC8-1) (SAUSA300_0406) of NRS384 integrated between the essQ and cspB genes.Cloning intermediate for S. aureus.	Monk et al. (2015)1
Staphylococcus aureus
HG001	Derivative of 8325-4, rsbU restored RN1, agr positive	Herbert et al. (2010)2
RN4220	Restriction mutant of 8325-4 that accepts foreign DNA	Kreiswirth et al. (1983)3
HG001 △agr	Deletion of agr in HG001	Villanueva et al. (2018)4
HG001 △lytRS	Deletion of lytRS in HG001	Villanueva et al. (2018)4
HG001 △hptRS	Deletion of hptRS in HG001	Villanueva et al. (2018)4
HG001 △arlRS	Deletion of arlRS in HG001	Villanueva et al. (2018)4
HG001 △srrAB	Deletion of srrAB in HG001	Villanueva et al. (2018)4
HG001 △saeRS	Deletion of saeRS in HG001	Villanueva et al. (2018)4
HG001 △graRS	Deletion of graRS in HG001	Villanueva et al. (2018)4
HG001 △rnc	Deletion/replacement △rnc::cat in	Huntzinger et al. (2005)5
HG001 △rnaIII	Deletion of rnaIII in HG001	This work
HG001 △rho	Deletion of rho in HG001	This work
HG001 rho-3xflag	Chromosomal insertion of 3xFLAG at the 3'end of the rho gene	This work
HG001 pMKX	Wild-type HG001 strain containing empty pMKX vector	This work
HG001 △rho pMKX	Deletion of rho in HG001 containing empty pMKX vector	Nagel et al. (2018)6
HG001 △rho pMKX::rho	Deletion of rho in HG001 containing complementation plasmid pMKX::rho	Nagel et al. (2018)6
RN6390	Derivative of NCTC8325-4, agr positive	Peng et al. (1988)7
LUG950	Deletion/replacement of rnaIII in RN6390 (nts 1570 to 1015 in the agr sequence)	Gagnaire et al. (2012)8

### Sheet: Table S5
Table S5: Plasmids used in the study
Name	Characteristics	Reference
pCN51 P3	pCN51 with P3 promoter	Tomasini et al. (2017)
pCN51::P3-rnaIII	pCN51 P3 plasmid expressing RNAIII	This work
pCN51::P3-rnaIII△H7	pCN51 P3 plasmid expressing RNAIII△H7	This work
pCN51::P3-rnaIII△H9	pCN51 P3 plasmid expressing RNAIII△H9	This work
pCN51::P3-rnaIII△H7△H9	pCN51 P3 plasmid expressing RNAIII△H7△H9	This work
pCN51::P3-MS2	pCN51 expressing MS2 tag under P3 promoter	Tomasini et al. (2017)
pCN51::P3-MS2-RNAIII	pCN51 expressing MS2-RNAIII under P3 promoter	This work
pMKX	Derivative of pMK4 vector, xylose-inducible promoter of the Staphylococcus xylosus xylA gene	Nagel et al. (2018)
pMKX::rho	Rho complementation plasmid.	Nagel et al. (2018)
pMAD	Thermosensitive origin of replication, constitutively expressed bgaB gene	Arnaud et al (2004)
pMAD::rho-3xflag	pMAD containing flanking sequences of the 3'end region of the rho gene wit 3xFLAG sequence.	This work
pMAD::rnaIII	pMAD containing flanking sequences of rnaIII to delete rnaIII	This work
pCN57 GFP	E. coli-S.aureus shuttle vector to express genes under the control of the PblaZ promoter and for transcriptional fusions with gfp reporter gene. Low copy number. AmpR-ErmR	Charpentier et al. (2004)
pCN57 GFP::chp	pCN57 plasmid expressing the 5'end and downstream intergenic region of the chp gene.	This work
pCN57 GFP::teg74	pCN57 plasmid expressing teg74.	This work

### Sheet: Table S6
Table S6: Primers used in the study
Name	Plasmid contructions
	Construction of pCN51::rnaIII
P3-SphI	TTTGCATGCATACGTGGCAAACT
Rev RNA III BamHI	CGCGGATCCAAGGCCGCGAGCTTGGGAG
	Construction of pCN51::rnaIII△H7 QC
QC-dH7 RNAIII rev	CTTCGTATAGTACTAAAAAAAATTAGCAAGTGAGTAAC
QC-dH7 RNAIII for	GTTACTCACTTGCTAATTTTTTTTAGTACTATACGAAG
	Construction of pCN51::rnaIII△H9 QC
QC-dH9 RNAIII rev	GAGTAACATTTGCTAGTAAGTGCTATGTATTTTTCT
QC-dH9 RNAIII for	AGAAAAATACATAGCACTTACTAGCAAATGTTACTC
	Construction of pCN51::MS2-RNAIII
Rev RNA III BamHI	CGCGGATCCAAGGCCGCGAGCTTGGGAG
For MS2-RNA III (PstI)	CGCCTGCAGCGTACACCATCAGGGTACGTTTTTCAGACACCATCAGGGTCTGTTTAGATCACAGAGATGTGATGG
	Construction of pMAD::rho-3xflag
E-rho 3xFLAG 3’ For (BamHI)	CGCGGATCCGAACAGGTAACATGGAG
F-rho 3xFLAG 3’ Rev (NcoI)	CGCCCATGGTTATTTATCATCATCATCTTTATAATCTTTATCATCATCATCTTTATAATCTTTATCATCATCATCTTTATAATCAATTATAGGTCGACCCG
G-rho 3xFLAG 3’ For (NcoI)	CGCCCATGGTAAACATTATATAGGGGCTTG
H-rho 3xFLAG 3’ Rev (BglII)	CGCAGATCTCGTCCAGTGTAGAATG
	Construction of pMAD::rnaIII
UP for RNA III pMAD (BamHI)	CGCGGATCCGGATTCGATGGTAACACAG
UP rev RNA III pMAD	GTAATGAAGAAGGGATGAGTTAATC
DOWN for RNA III pMAD	GATTAACTCATCCCTTCTTCATTACAGTTATATTAAAACATGCTAAAAGC
DOWN rev RNA III pMAD (EcoRI)	CGCGAATTCGTGCACCATGTGCATGTC
	Construction of pMAD::rho
Rho pMAD For (BamHI)	CGCGGATCCGTTCTTAGAAGTGAAATCTATAG
rho deletion rev	ATAGTTTACACCCATTTCATTA
rho deletion for	TAATGAAATGGGTGTAAACTATTAAACATTATATAGGGGCTTG
H-rho 3xFLAG 3’ Rev (BglII)	CGCAGATCTCGTCCAGTGTAGAATG
	Construction of pCN57 GFP::chp
For EcoRI chp GFP fusion	CGCGAATTCCTAATGAATATGCATACTAATAG
Rev BamHI chp GFP fusion	CGCGGATCCCCAGTGCCAGCAGGTTATAC
	Construction of pCN57 GFP::teg74
Rev BamHI Teg74 GFPfusion	CGCGGATCCAAATTGACTCAAATGATCAC
For EcoRI Teg74 GFP fusion	CGCGAATTCCAGAAAACATATAGTATCATTT
Name	In vitro trancription
	RNAIII
For RNA III	AAGGCCGCGAGCTTGGG
Rev T7 RNA III	TAATACGACTCACTATAGGGAGATCACAGAGATGTGATGGAAAATAG
	Rho 5'
For T7 Rho EMSA	TAATACGACTCACTATAGGGATTAGCATAATGGGATTGTGC
Rev Rho short EMSA	CCATAATATTTTTCGTTATCTTTAGGTTTTC
	Rho 3'
For T7 Rho 3' EMSA	TAATACGACTCACTATAGGGCCAAGTGGTCGTACATTATCAG
Name	DIG-probes
	Rho
rho-dig (Rev)	ATGCCTGAAAGAGAACGTAC
rho-dig-T7 (For)	TAATACGACTCACTATAGGGAAAACGACGAATTTGGCTAG
	RNAIII
RNAIII rev	GAAGGAGTGATTTCAATGGC
RNAIII fw T7	TAATACGACTCACTATAGGGGGACTAAGTGTTAAAG
	5S
5S-dig (Rev)	GTAAGTTATTTTGTCTGGTGGCTATAGC
5S-dig-T7 (For)	TAATACGACTCACTATAGGGGATTTGTCATTTGCCTGGC
Name	Verification primers
pMAD1 (For)	GGAAGCGAGAAGAATCATAATG
pMAD2 (Rev)	CTAGCTAATGTTACGTTAC
Name	Primer extension RNAIII
RNAIII-PE	ATACTTATTATTAAGGGAATGTTTTACAGTTA
